# The dynamics of wild *Vitis* species in response to climate change facilitate the breeding of grapevine and its rootstocks with climate resilience

**DOI:** 10.1101/2024.09.28.615618

**Authors:** Mengyan Zhang, Xiaodong Xu, Tianhao Zhang, Zhenya Liu, Xingyi Wang, Xiaoya Shi, Wenjing Peng, Xu Wang, Zhuyifu Chen, Ruoyan Zhao, Wenrui Wang, Yi Zhang, Zhongxin Jin, Yongfeng Zhou, Zhiyao Ma

## Abstract

Climate change poses significant challenges to agricultural suitability and food security due to the limited adaptability of domesticated crops, however, our understanding of their climate adaptability is still limited. In this study, we compare the potential distributional dynamics in response to future climate change between grapevine and its wild relatives (*Vitis* L.) based on ecological niche models (ENMs). We reveal that the annual mean temperature is the primary factor influencing the potential distribution of cultivated grapes (*V. vinifera* L.). By 2080, under RCP 8.5, suitable areas for wine and table grapes from *V. vinifera* are predicted to reduced by 15.04×10^5^ km² and 13.26×10^5^ km², respectively. The results suggest that grape cultivation, particularly for table grapes, will face serious threats from future climate change. In contrast, seventy percent of wild grapes are well able to withstand future climate conditions. For example, under RCP 8.5, North American wild grapes like *V. rotundifolia* and *V. labrusca*, as well as East Asian wild grapes such as *V. heyneana* and *V. davidii*, are projected to demonstrate significant adaptability. These wild grapes have the potential to provide rootstocks that could enhance the adaptability of cultivated grapes and serve as invaluable resources for breeding programs aimed at developing new cultivars better suited to withstand the environmental pressures of climate change. Our results not only predict potential suitable distribution areas of wild grapes in the future, but also emphasize the essential impact of these wild genetic resources on grape breeding for promoting adaptation to future climate change.
