## Supplementary material for "The dynamics of wild *Vitis* species in response to climate change facilitate the breeding of grapevine and its rootstocks with climate resilience": table s1

### Sheet: Sheet1
Table S1: Changes in the Area of Distribution Grape Varieties Under Climate Change Scenarios for 2090: RCP 4.5 and RCP 8.5
Grape Varieties		Area (105Km2)
		2081-2100 RCP 4.5			2081-2100 RCP 8.5
		Novel Suitability	Suitability Retained	Current Suitability	Novel Suitability	Suitability Retained	Current Suitability
Cultivated Grapes	Vitis vinifera	11.2	130.32	13.99	19.5	125.4	18.91
	table grapes	10.59	51.62	8.86	19.12	47.22	13.26
	Vitis Thompson Seedless	7.24	59.84	9.64	32.31	32.21	28.27
	wine grapes	9.04	68.54	10.18	13.36	63.67	15.04
	Chardonnay	9.26	56.13	8.48	14.09	52.94	11.67
Wild Grapes	European wild grapes (Vitis sylvestris)	4.17	25.89	3.12	5.65	23.88	5.13
	North American grapes	1.07	30.18	1.17	1.94	30.37	0.89
	Vitis labrusca	1.83	1.37	0.02	1.68	1.35	0.04
	Vitis riparia	1.23	9.79	1.61	2.09	9.1	2.31
	Vitis rupestris	2.64	14.4	2.72	2.08	12.83	4.29
	Vitis rotundifolia	5.32	2.23	0.08	4.82	2.21	0.09
	Vitis aestivalis	1.08	22	1.81	2.21	22.09	1.73
	Vitis arizonica	0.84	5.15	0.47	1.29	4.85	0.77
	Vitis cinerea	0.8	9.68	0.69	0.87	9.36	1.01
	Vitis vulpina	1.92	17.52	1.21	3.36	17.53	1.2
	Vitis monticola	0.19	1.23	0.08	0.28	1.13	0.18
	Vitis girdiana	0.07	0.94	0.17	0.05	0.84	0.27
	East Asian grapes	0.86	26.55	0.72	1.51	27.05	0.36
	Vitis davidi	3.18	13.52	0.39	3.52	13.5	0.41
	Vitis heyneana	7.41	12.25	0.94	7.08	12.13	1.06
	Vitis amurensis	2.36	11.6	3.55	2.94	11.36	3.8
	Vitis piasezkii	1.2	8.17	0.61	1.15	8.01	0.77
	Vitis bryoniifolia	1.49	21.8	1.17	2.6	21.62	1.35
	Vitis pseudoreticulata	0.89	9.38	0.54	1.06	9.25	0.67
	Vitis romanetii	1.21	9.61	1.17	1.21	9.36	1.43
	Vitis hancockii	1.87	10.8	0.92	2.06	10.49	1.23
	Vitis flexuosa	1.19	17.1	1.03	2.06	17.29	0.84
	Vitis chunganensis	0.78	5.57	0.59	1.03	5.66	0.5
